# Representational dynamics during extinction of fear memories in the human brain

**DOI:** 10.1101/2025.04.26.650560

**Authors:** Daniel Pacheco-Estefan, Antoine Bouyeure, George Jacobs, Marie-Christin Fellner, Katia Lehongre, Virginie Lambrecq, Valerio Frazzini, Vincent Navarro, Onur Güntürkün, Lu Shen, Jing Yang, Biao Han, Qi Chen, Nikolai Axmacher

## Abstract

Extinction learning – the suppression of a previously acquired fear response – is critical for adaptive behavior and core for understanding the etiology and treatment of anxiety disorders. Electrophysiological studies in rodents have revealed critical roles of theta (4-12Hz) oscillations in amygdala and hippocampus during both fear learning and extinction, and engram research has shown that extinction relies on the formation of novel, highly context-dependent memory traces that suppress the initial fear memories. Whether similar processes occur in humans and how they relate to previously described neural mechanisms of episodic memory formation and retrieval remains unknown. Intracranial EEG (iEEG) recordings in epilepsy patients provide direct access to the deep brain structures of the fear and extinction network, while representational similarity analysis (RSA) allows characterizing the memory traces of specific cues and contexts. Here we combined these methods to show that amygdala theta oscillations during extinction learning signal safety rather than threat and that extinction memory traces are characterized by stable and context-specific neural representations that are coordinated across the extinction network. We further demonstrate that context specificity during extinction learning predicts the reoccurrence of fear memory traces during a subsequent test period, while reoccurrence of extinction memory traces predicts safety responses. Our results reveal the neurophysiological mechanisms and representational characteristics of context-dependent extinction learning in the human brain. In addition, they show that the mutual competition of fear and extinction memory traces provides a mechanistic basis for clinically important phenomena such as fear renewal and extinction retrieval.
