## Supplementary Table 2 for "Representational dynamics during extinction of fear memories in the human brain"

### Sheet: electrode_info
Subjects	Channel	MNI Coordinates_1	MNI Coordinates_2	MNI Coordinates_3	Label
1	POL A'2	21.8305	-6.2553	-17.5507	Right-Amygdala
1	POL A'3	25.0746	-5.55149	-18.7868	Right-Amygdala
1	POL A'4	28.4865	-4.7959	-20.0494	Right-Amygdala
1	POL A'5	32.0368	-4.05738	-21.4202	Right-Amygdala
1	POL F'7	51.4608	-40.1619	-19.8113	ctx-rh-inferiortemporal
1	POL F'9	59.0583	-39.9061	-18.4315	ctx-rh-inferiortemporal
1	POL H'10	64.802	-27.7218	-17.6437	ctx-rh-middletemporal
1	POL L'9	46.5721	-40.7623	-0.861055	ctx-rh-bankssts
1	POL T'9	64.9529	-9.89922	-0.954603	ctx-rh-superiortemporal
1	POL B'9	50.4881	30.4177	-4.72879	ctx-rh-parstriangularis
1	POL B'10	53.1172	32.5773	-2.9143	ctx-rh-parstriangularis
1	POL X'5	46.1191	8.00115	3.57986	ctx-rh-parsopercularis
1	POL X'7	49.436	12.6348	8.65228	ctx-rh-parsopercularis
1	POL X'8	50.9722	14.8168	11.0963	ctx-rh-parsopercularis
1	POL X'9	52.8438	17.358	13.8081	ctx-rh-parstriangularis
1	POL X'11	56.214	22.1373	18.7215	ctx-rh-parsopercularis
1	POL X'12	57.7671	24.4137	21.2484	ctx-rh-rostralmiddlefrontal
1	POL B'1	28.9854	13.731	-18.6298	ctx-rh-lateralorbitofrontal
1	POL B'2	31.582	15.6258	-16.9386	ctx-rh-lateralorbitofrontal
1	POL B'3	34.2143	17.5072	-15.3477	ctx-rh-lateralorbitofrontal
2	POL F'5	43.9818	-46.0298	-23.8363	ctx-rh-fusiform
2	POL B'4	35.4561	21.525	-20.5234	ctx-rh-lateralorbitofrontal
2	POL B'5	38.8122	22.7325	-18.1196	ctx-rh-lateralorbitofrontal
2	POL B'7	45.0109	25.088	-13.2417	ctx-rh-lateralorbitofrontal
3	POL A3	-26.2067	-7.48308	-22.3665	Left-Amygdala
3	POL A4	-30.1162	-7.56879	-22.4863	Left-Amygdala
3	POL A5	-34.0188	-7.76412	-22.5318	Left-Amygdala
3	POL H1	-20.0752	-33.4007	-11.2337	Left-Hippocampus
3	POL H4	-31.6537	-34.7658	-10.7989	Left-Hippocampus
3	POL Z1	-21.4499	-39.6806	-1.06581	Left-Hippocampus
3	POL Z2	-22.5579	-43.0577	-1.72382	Left-Hippocampus
4	POL B9	-56.4131	24.7524	13.9989	ctx-lh-parsopercularis
4	POL O3	-39.0233	10.1603	6.59268	ctx-lh-parsopercularis
4	POL O4	-42.5379	11.0677	8.17826	ctx-lh-parsopercularis
4	POL S6	-21.6918	-5.12428	58.5651	ctx-lh-caudalmiddlefrontal
5	POL A3	-23.8586	-8.70155	-18.9298	Left-Amygdala
5	POL A4	-27.2818	-7.57383	-19.9063	Left-Amygdala
5	POL H8	-55.8297	-25.9677	-20.077	ctx-lh-inferiortemporal
5	POL H9	-59.3121	-26.1191	-20.7079	ctx-lh-inferiortemporal
5	POL E1	-21.7034	-24.4742	-25.3485	ctx-lh-parahippocampal
5	POL E4	-33.1918	-23.6132	-25.4425	ctx-lh-parahippocampal
5	POL E5	-36.9964	-23.4904	-25.5701	ctx-lh-fusiform
5	POL J11	-56.089	-44.7852	1.3168	ctx-lh-bankssts
6	POL A3	-22.0591	-4.88335	-18.6478	Left-Amygdala
6	POL A4	-25.2521	-3.79715	-19.5343	Left-Amygdala
6	POL A9	-41.8404	1.7565	-23.7583	ctx-lh-superiortemporal
6	POL F11	-58.3439	-36.0009	-9.29541	ctx-lh-inferiortemporal
6	POL F12	-61.9616	-35.789	-8.40555	ctx-lh-inferiortemporal
6	POL F13	-65.1822	-35.6062	-7.53565	ctx-lh-inferiortemporal
6	POL J9	-46.9582	-38.1077	1.04037	ctx-lh-bankssts
6	POL J10	-50.4048	-38.0886	1.32356	ctx-lh-bankssts
6	POL J11	-53.9069	-38.2073	1.59958	ctx-lh-middletemporal
6	POL L12	-59.3666	-52.9941	-5.67927	ctx-lh-inferiortemporal
6	POL V7	-55.2074	7.55357	-10.1397	ctx-lh-superiortemporal
6	POL V8	-58.7294	7.24049	-10.0462	ctx-lh-superiortemporal
6	POL A'11	57.5249	1.33284	-28.189	ctx-rh-middletemporal
6	POL F'4	34.2196	-46.1632	-12.129	ctx-rh-fusiform
6	POL F'11	58.5088	-46.8422	-8.98107	ctx-rh-inferiortemporal
6	POL F'12	62.0646	-47.1005	-8.32757	ctx-rh-inferiortemporal
6	POL H1	-23.441	-14.1213	-16.6836	Left-Hippocampus
6	POL H2	-27.0172	-14.1345	-16.2974	Left-Hippocampus
6	POL J2	-22.33	-37.9344	-1.06909	Left-Hippocampus
6	POL J3	-25.7177	-38.0187	-0.773914	Left-Hippocampus
6	POL H'1	29.123	-23.6849	-17.9282	Right-Hippocampus
6	POL H'2	32.3478	-23.8594	-16.6312	Right-Hippocampus
6	POL H'3	35.6195	-24.0336	-15.3573	Right-Hippocampus
7	POL A'1	19.5208	-5.86998	-19.4968	Right-Amygdala
7	POL A'2	23.0373	-5.83261	-20.0778	Right-Amygdala
7	POL A'3	26.8869	-5.69271	-20.5871	Right-Amygdala
7	POL A'4	30.5971	-5.66097	-21.1459	Right-Amygdala
7	POL A'5	34.1981	-5.79106	-21.7761	Right-Amygdala
7	POL H'8	55.6495	-21.327	-15.4949	ctx-rh-middletemporal
7	POL H'9	59.4469	-21.2313	-15.4428	ctx-rh-middletemporal
7	POL H'10	63.1901	-21.2162	-15.4048	ctx-rh-middletemporal
7	POL H'11	66.9074	-21.2266	-15.385	ctx-rh-middletemporal
7	POL J'9	51.8081	-40.8833	-3.52346	ctx-rh-bankssts
7	POL J'10	55.7041	-41.1355	-3.60759	ctx-rh-bankssts
7	POL J'11	59.6125	-41.4253	-3.65908	ctx-rh-bankssts
7	POL J'12	63.3392	-41.7899	-3.72327	ctx-rh-bankssts
7	POL T'8	62.0511	-22.1012	0.375571	ctx-rh-superiortemporal
7	POL V'9	61.3973	-2.2957	-7.27229	ctx-rh-superiortemporal
7	POL V'10	65.0752	-4.05214	-7.24321	ctx-rh-superiortemporal
7	POL W'7	51.856	-27.7492	9.98201	ctx-rh-superiortemporal
7	POL W'8	55.6375	-28.0027	10.0289	ctx-rh-superiortemporal
7	POL W'9	59.3781	-28.263	10.0793	ctx-rh-superiortemporal
7	POL W'10	63.3318	-28.5374	10.067	ctx-rh-superiortemporal
7	POL X'8	40.5716	11.1657	5.99884	ctx-rh-parsopercularis
7	POL X'14	39.7053	29.6375	21.2506	ctx-rh-rostralmiddlefrontal
7	POL H'2	32.7129	-21.4367	-16.0323	Right-Hippocampus
7	POL H'3	36.5162	-21.4492	-15.903	Right-Hippocampus
7	POL H'4	40.2471	-21.3502	-15.8213	Right-Hippocampus
7	POL J'1	21.4475	-37.8743	-3.81736	Right-Hippocampus
7	POL J'3	29.0296	-38.6118	-3.64593	Right-Hippocampus
8	POL A7	-46.0956	-10.9255	-16.64	ctx-lh-middletemporal
8	POL A8	-49.8548	-11.4475	-16.7575	ctx-lh-middletemporal
8	POL X11	-29.3322	47.3332	14.3319	ctx-lh-rostralmiddlefrontal
8	POL X'15	27.7771	33.3276	35.2062	ctx-rh-rostralmiddlefrontal
8	POL H2	-26.5063	-25.2829	-14.564	Left-Hippocampus
8	POL H3	-30.4352	-24.8311	-14.3063	Left-Hippocampus
8	POL H4	-34.2232	-24.2583	-13.9378	Left-Hippocampus
8	POL H'2	26.7851	-27.8258	-11.9131	Right-Hippocampus
8	POL H'3	30.499	-27.7784	-11.6788	Right-Hippocampus
8	POL Y'3	32.0617	-18.2855	-16.8797	Right-Hippocampus
8	POL Y'4	32.4313	-21.4802	-15.2952	Right-Hippocampus
8	POL Y'5	32.7955	-24.5066	-13.7504	Right-Hippocampus
8	POL X1	-16.0506	31.3642	-20.7546	ctx-lh-lateralorbitofrontal
8	POL X2	-17.2979	32.9579	-17.1896	ctx-lh-lateralorbitofrontal
8	POL X'1	17.1379	29.534	-20.1545	ctx-rh-lateralorbitofrontal
9	POL H9	-50.377	-15.6147	5.44713	ctx-lh-transversetemporal
10	POL H5	-38.0697	-24.5196	-26.1512	ctx-lh-fusiform
10	POL H6	-41.8501	-24.7451	-25.7391	ctx-lh-inferiortemporal
10	POL H7	-45.6145	-24.9644	-25.3055	ctx-lh-inferiortemporal
10	POL J4	-27.0156	-48.9151	-16.8493	ctx-lh-parahippocampal
10	POL J5	-30.697	-48.6533	-16.9339	ctx-lh-parahippocampal
10	POL J6	-34.3771	-48.4023	-16.9982	ctx-lh-parahippocampal
10	POL J8	-41.7532	-47.8079	-17.0961	ctx-lh-fusiform
10	POL J13	-60.561	-46.4707	-17.4455	ctx-lh-middletemporal
10	POL V4	-45.0334	-0.768183	-17.1686	ctx-lh-superiortemporal
10	POL V6	-52.4446	-0.761301	-18.1855	ctx-lh-superiortemporal
11	POL A3	-24.3605	-7.67843	-24.9002	Left-Amygdala
11	POL A4	-27.7137	-6.83825	-25.1117	Left-Amygdala
11	POL A5	-31.2292	-5.88843	-25.4511	Left-Amygdala
11	POL E'6	44.3323	-23.19	-26.0459	ctx-rh-fusiform
11	POL E'7	47.8007	-22.8555	-25.6996	ctx-rh-fusiform
11	POL E'10	58.4208	-21.9268	-24.6954	ctx-rh-inferiortemporal
11	POL H'10	59.3918	-16.3484	-21.3844	ctx-rh-middletemporal
11	POL H'11	62.9169	-15.6769	-21.4151	ctx-rh-middletemporal
11	POL J'10	60.504	-41.0385	-8.005	ctx-rh-middletemporal
11	POL J'11	64.0218	-41.1046	-8.2576	ctx-rh-middletemporal
11	POL Z'7	34.4106	-39.8624	-9.70586	ctx-rh-parahippocampal
11	POL Z'8	34.7599	-43.1316	-7.33673	ctx-rh-fusiform
11	POL A11	-51.4857	-0.681189	-27.028	ctx-lh-middletemporal
11	POL H11	-57.3079	-20.8986	-19.4663	ctx-lh-inferiortemporal
11	POL V'7	52.826	11.5837	9.29039	ctx-rh-parsopercularis
11	POL V'8	53.5087	12.4827	13.0934	ctx-rh-parsopercularis
11	POL V'9	54.0794	13.1974	16.8375	ctx-rh-parsopercularis
11	POL H2	-25.9311	-20.3537	-21.4281	Left-Hippocampus
11	POL H3	-29.4883	-20.4082	-21.1326	Left-Hippocampus
11	POL H4	-33.0945	-20.5245	-20.872	Left-Hippocampus
11	POL H5	-36.5039	-20.5328	-20.6475	Left-Hippocampus
12	POL A3	-26.8358	-10.4755	-17.4447	Left-Amygdala
12	POL A4	-30.2282	-10.1451	-18.5492	Left-Amygdala
12	POL A'3	22.0795	-5.10079	-18.0082	Right-Amygdala
12	POL A'4	25.6919	-4.52973	-18.9047	Right-Amygdala
12	POL A'5	29.353	-3.87454	-19.8147	Right-Amygdala
12	POL R13	-51.4601	-65.5246	8.47168	ctx-lh-middletemporal
12	POL R14	-55.4932	-65.5533	8.45652	ctx-lh-middletemporal
12	POL E'1	20.4021	-19.1931	-27.2251	ctx-rh-entorhinal
12	POL E'2	24.0342	-19.185	-27.1978	ctx-rh-entorhinal
12	POL E'3	27.7987	-19.1577	-27.2108	ctx-rh-parahippocampal
12	POL E'7	42.7015	-18.9422	-27.2359	ctx-rh-fusiform
12	POL E'10	53.9265	-18.7887	-27.1597	ctx-rh-inferiortemporal
12	POL V'11	46.1343	28.9194	17.3656	ctx-rh-rostralmiddlefrontal
12	POL V'13	48.3024	33.6081	23.1436	ctx-rh-rostralmiddlefrontal
12	POL H2	-21.9278	-35.2246	-7.79842	Left-Hippocampus
12	POL H3	-25.7825	-35.1757	-7.84933	Left-Hippocampus
12	POL H4	-29.6959	-35.1668	-7.85899	Left-Hippocampus
12	POL H5	-33.6292	-35.2654	-7.92335	Left-Hippocampus
12	POL H'4	25.9791	-40.7309	-2.00738	Right-Hippocampus
13	POL A'2	24.493	-8.04296	-20.2337	Right-Amygdala
13	POL A'3	27.9725	-7.89434	-20.9361	Right-Amygdala
13	POL A'4	31.2922	-7.76652	-21.6939	Right-Amygdala
13	POL F'7	45.2689	-48.012	-16.3379	ctx-rh-fusiform
13	POL A'11	56.6509	-6.754	-27.3415	ctx-rh-middletemporal
13	POL H'4	36.8756	-21.7522	-23.0159	ctx-rh-fusiform
13	POL H'6	44.1967	-22.2028	-22.1201	ctx-rh-inferiortemporal
13	POL H'9	55.2037	-22.9358	-20.7474	ctx-rh-middletemporal
13	POL H'11	62.5342	-23.5288	-19.8438	ctx-rh-middletemporal
13	POL J'12	57.4029	-40.4345	-4.67515	ctx-rh-bankssts
13	POL X'7	40.3123	25.5218	7.9202	ctx-rh-parstriangularis
13	POL X'10	41.096	33.3017	16.2184	ctx-rh-rostralmiddlefrontal
13	POL X'11	41.3019	35.7205	18.8544	ctx-rh-rostralmiddlefrontal
13	POL X'13	41.9684	41.0428	24.383	ctx-rh-rostralmiddlefrontal
13	POL Z'9	41.666	39.8488	-1.64143	ctx-rh-parstriangularis
13	POL Z'10	43.1619	42.5653	0.580196	ctx-rh-rostralmiddlefrontal
13	POL J'2	20.713	-37.7048	-3.38663	Right-Hippocampus
13	POL J'3	24.4003	-37.9152	-3.5322	Right-Hippocampus
13	POL J'4	28.0603	-38.155	-3.77691	Right-Hippocampus
13	POL Z'1	30.5251	18.4708	-19.1028	ctx-rh-lateralorbitofrontal
13	POL Z'2	31.9071	21.2085	-16.9261	ctx-rh-lateralorbitofrontal
13	POL Z'3	33.2815	23.7566	-14.9288	ctx-rh-lateralorbitofrontal
13	POL Z'4	34.6102	26.4078	-12.9269	ctx-rh-lateralorbitofrontal
13	POL Z'5	35.9893	29.137	-10.7929	ctx-rh-lateralorbitofrontal
14	POL A3	-28.1745	-6.49733	-20.3178	Left-Amygdala
14	POL A4	-31.8007	-6.80416	-21.7026	Left-Amygdala
14	POL A'2	20.6346	-6.22548	-22.4093	Right-Amygdala
14	POL A'3	24.3216	-5.9084	-23.1244	Right-Amygdala
14	POL A'4	27.9181	-5.60907	-23.8263	Right-Amygdala
14	POL A'5	31.4736	-5.34268	-24.5212	Right-Amygdala
14	POL H8	-55.9211	-17.9739	-21.4108	ctx-lh-inferiortemporal
14	POL A11	-56.2494	-8.72908	-30.5939	ctx-lh-middletemporal
14	POL F'1	20.653	-34.5382	-15.2383	ctx-rh-parahippocampal
14	POL H'5	39.9188	-16.7226	-24.0664	ctx-rh-fusiform
14	POL H'11	62.3984	-16.2675	-24.3269	ctx-rh-inferiortemporal
14	POL Z'6	34.5408	33.9377	-5.34435	ctx-rh-parsorbitalis
14	POL Z'8	37.293	39.6286	-0.155034	ctx-rh-parsorbitalis
14	POL Z'11	41.4771	48.3843	7.76912	ctx-rh-rostralmiddlefrontal
14	POL H1	-30.552	-19.7951	-19.6591	Left-Hippocampus
14	POL H'1	25.341	-17.0452	-23.7635	Right-Hippocampus
14	POL H'2	28.9525	-16.9378	-23.9185	Right-Hippocampus
14	POL H'3	32.3612	-16.889	-24.0067	Right-Hippocampus
14	POL H'4	36.1096	-16.8225	-24.0272	Right-Hippocampus
14	POL J'3	23.4391	-39.1796	-3.49832	Right-Hippocampus
14	POL J'4	27.1489	-39.9301	-3.43383	Right-Hippocampus
14	POL J'5	30.7596	-40.6625	-3.34424	Right-Hippocampus
14	POL Z'1	28.0677	20.0932	-17.6428	ctx-rh-lateralorbitofrontal
14	POL Z'4	31.9078	28.5558	-10.1684	ctx-rh-lateralorbitofrontal
14	POL Z'5	33.1114	31.2272	-7.85727	ctx-rh-lateralorbitofrontal
15	POL W3	-42.0095	-38.1593	13.8853	ctx-lh-superiortemporal
15	POL W8	-59.7903	-41.5643	13.0133	ctx-lh-superiortemporal
15	POL B10	-39.4962	5.40295	31.9206	ctx-lh-rostralmiddlefrontal
15	POL X10	-27.775	37.101	21.4695	ctx-lh-rostralmiddlefrontal
15	POL H2	-27.6094	-27.0819	-10.8575	Left-Hippocampus
15	POL H3	-31.2097	-27.6226	-10.4625	Left-Hippocampus
16	POL A'1	23.835	-5.98624	-25.4429	Right-Amygdala
16	POL A'2	27.1985	-6.04423	-26.3545	Right-Amygdala
16	POL A'3	30.9324	-6.15648	-27.4198	Right-Amygdala
16	POL F'2	34.7041	-39.8599	-23.685	ctx-rh-fusiform
16	POL F'4	42.3198	-39.6491	-22.3614	ctx-rh-fusiform
16	POL F'8	57.4855	-39.1727	-19.3264	ctx-rh-inferiortemporal
16	POL H'3	39.6206	-16.0591	-29.5881	ctx-rh-fusiform
16	POL H'7	54.7261	-17.2317	-27.8402	ctx-rh-inferiortemporal
16	POL H'8	58.6298	-17.7019	-27.382	ctx-rh-inferiortemporal
16	POL J'10	59.7889	-37.5424	-9.6401	ctx-rh-inferiortemporal
16	POL J'11	63.701	-37.8472	-9.03355	ctx-rh-inferiortemporal
16	POL T'4	48.2633	-18.5783	-5.8432	ctx-rh-superiortemporal
16	POL T'6	55.6867	-18.092	-5.3442	ctx-rh-superiortemporal
16	POL V'5	53.9301	10.7856	-22.0257	ctx-rh-superiortemporal
16	POL Y'6	44.9052	-20.7833	8.88593	ctx-rh-transversetemporal
16	POL Y'7	46.4525	-23.1488	12.6423	ctx-rh-transversetemporal
16	POL K'10	28.5613	49.8067	16.0716	ctx-rh-rostralmiddlefrontal
17	POL Z'12	38.3931	49.596	13.0413	ctx-rh-rostralmiddlefrontal
17	POL Z'13	38.8898	52.2678	15.6729	ctx-rh-rostralmiddlefrontal
17	POL H'2	31.7129	-24.5589	-13.5305	Right-Hippocampus
17	POL H'3	35.2457	-24.8047	-13.3542	Right-Hippocampus
17	POL Z'4	34.9539	28.0455	-8.10073	ctx-rh-lateralorbitofrontal
17	POL Z'5	35.3704	30.703	-5.44974	ctx-rh-lateralorbitofrontal
18	POL A3	-24.3092	-9.35939	-22.3677	Left-Amygdala
18	POL A4	-27.6532	-9.04916	-23.4258	Left-Amygdala
18	POL A5	-31.0072	-8.7436	-24.4891	Left-Amygdala
18	POL A11	-51.8418	-7.00554	-31.1459	ctx-lh-inferiortemporal
18	POL H11	-57.324	-25.2243	-17.9883	ctx-lh-inferiortemporal
18	POL H12	-60.9546	-25.433	-17.8161	ctx-lh-middletemporal
18	POL H13	-64.5145	-25.8431	-17.4693	ctx-lh-middletemporal
18	POL X6	-42.5294	15.0455	6.53563	ctx-lh-parsopercularis
18	POL X12	-42.0649	30.6323	24.3668	ctx-lh-rostralmiddlefrontal
18	POL H2	-25.3829	-21.7701	-20.2138	Left-Hippocampus
18	POL H3	-28.9335	-22.2013	-20.1458	Left-Hippocampus
18	POL J4	-32.0001	-37.1441	-11.449	Left-Hippocampus
19	POL A'2	24.7518	-1.42222	-21.0447	Right-Amygdala
19	POL A'3	28.3796	-0.899557	-21.8278	Right-Amygdala
19	POL F'8	54.367	-42.9323	-16.1724	ctx-rh-inferiortemporal
19	POL F'9	57.875	-43.3123	-16.0044	ctx-rh-inferiortemporal
19	POL H'10	61.3214	-19.5049	-19.3105	ctx-rh-middletemporal
19	POL H'11	64.9967	-19.682	-19.4675	ctx-rh-middletemporal
19	POL J'12	61.7113	-46.4761	-1.36079	ctx-rh-middletemporal
19	POL T'7	55.8424	-19.0022	-0.58474	ctx-rh-superiortemporal
19	POL T'8	59.2233	-18.8486	-0.515062	ctx-rh-superiortemporal
19	POL T'9	62.6658	-18.7555	-0.338583	ctx-rh-superiortemporal
19	POL T'10	66.1818	-18.6074	-0.266686	ctx-rh-superiortemporal
19	POL V'6	55.5978	3.01939	-9.12987	ctx-rh-superiortemporal
19	POL W'5	45.343	-28.2611	0.523077	ctx-rh-superiortemporal
19	POL W'6	49.0315	-28.6114	0.230347	ctx-rh-bankssts
19	POL W'7	52.5852	-28.9429	0.0963831	ctx-rh-superiortemporal
19	POL W'8	55.822	-29.3969	0.030538	ctx-rh-superiortemporal
19	POL W'10	62.8387	-30.035	-0.424834	ctx-rh-bankssts
19	POL W'11	66.4949	-30.4327	-0.666042	ctx-rh-bankssts
19	POL X'5	47.0385	9.28431	5.73946	ctx-rh-parsopercularis
19	POL X'7	49.4823	13.0904	11.1382	ctx-rh-parsopercularis
19	POL X'9	51.8442	17.2397	17.1816	ctx-rh-parsopercularis
19	POL Z'11	41.0123	45.3678	6.30976	ctx-rh-rostralmiddlefrontal
19	POL Z'12	41.9324	46.9997	8.30367	ctx-rh-rostralmiddlefrontal
19	POL Z'13	42.7749	48.8571	10.1172	ctx-rh-rostralmiddlefrontal
19	POL Z'14	43.5619	50.1303	11.7819	ctx-rh-rostralmiddlefrontal
19	POL Z'1	30.6738	25.4239	-17.601	ctx-rh-lateralorbitofrontal
19	POL Z'2	31.8729	27.7454	-14.8903	ctx-rh-lateralorbitofrontal
19	POL Z'5	35.1934	34.3258	-6.90144	ctx-rh-lateralorbitofrontal
20	POL A'2	22.579	-2.4669	-21.7176	Right-Amygdala
20	POL A'3	26.2543	-2.47128	-21.885	Right-Amygdala
20	POL A'4	29.691	-2.46723	-22.1078	Right-Amygdala
20	POL A'5	32.8788	-2.44748	-22.3228	Right-Amygdala
20	POL A'11	53.7647	-2.19751	-23.2356	ctx-rh-middletemporal
20	POL H'11	61.1665	-24.6566	-14.416	ctx-rh-middletemporal
20	POL P'2	26.4611	4.07917	-36.0378	ctx-rh-temporalpole
20	POL P'3	29.8953	4.2055	-35.5844	ctx-rh-temporalpole
20	POL P'7	43.7607	4.60272	-33.9639	ctx-rh-middletemporal
20	POL P'8	47.4408	4.59884	-33.5481	ctx-rh-middletemporal
20	POL B'12	40.8258	44.5716	11.6912	ctx-rh-rostralmiddlefrontal
20	POL Y'12	25.0153	38.4396	20.9189	ctx-rh-rostralmiddlefrontal
20	POL Y'13	24.9549	40.2168	24.3948	ctx-rh-rostralmiddlefrontal
20	POL H'1	27.289	-24.6525	-15.8324	Right-Hippocampus
20	POL H'2	30.4453	-24.6829	-15.768	Right-Hippocampus
20	POL H'3	33.8003	-24.7008	-15.6188	Right-Hippocampus
20	POL H'4	37.2015	-24.7263	-15.4643	Right-Hippocampus
20	POL X'1	15.8753	31.7835	-20.2638	ctx-rh-lateralorbitofrontal
20	POL Y'2	25.1563	19.3933	-14.2982	ctx-rh-lateralorbitofrontal
20	POL Y'3	25.1785	21.3106	-10.7049	ctx-rh-lateralorbitofrontal
21	POL A'1	19.6665	-7.43581	-15.4888	Right-Amygdala
21	POL A'2	23.1366	-6.18334	-16.4829	Right-Amygdala
21	POL A'3	26.649	-4.98454	-17.4784	Right-Amygdala
21	POL A'4	29.8837	-3.87042	-18.3957	Right-Amygdala
21	POL F'1	30.21	-37.4655	-17.0453	ctx-rh-fusiform
21	POL F'2	33.597	-37.699	-16.9412	ctx-rh-fusiform
21	POL F'7	51.3623	-38.9249	-16.4471	ctx-rh-inferiortemporal
21	POL F'8	54.9473	-39.168	-16.369	ctx-rh-inferiortemporal
21	POL A'11	53.6292	4.31908	-25.1866	ctx-rh-middletemporal
21	POL J'8	49.1161	-40.4374	2.62268	ctx-rh-bankssts
21	POL O'10	46.9845	-58.7371	-1.91332	ctx-rh-middletemporal
21	POL O'13	57.9267	-56.6895	-2.1654	ctx-rh-middletemporal
21	POL V'7	61.4292	2.38867	-10.0391	ctx-rh-superiortemporal
21	POL Y'6	42.7958	-22.0783	9.89653	ctx-rh-transversetemporal
21	POL Y'7	42.3164	-24.5603	12.6749	ctx-rh-transversetemporal
21	POL H'1	33.56	-22.9581	-11.912	Right-Hippocampus
21	POL H'2	37.0743	-23.1551	-12.5486	Right-Hippocampus
21	POL J'1	23.5327	-39.8673	2.50549	Right-Hippocampus
21	POL H1	-29.9533	-24.0252	-14.3402	Left-Hippocampus
21	POL H2	-33.0422	-24.1118	-14.4121	Left-Hippocampus
22	POL H10	-59.8187	-22.0753	-16.0515	ctx-lh-middletemporal
22	POL H'1	29.8454	-22.0052	-16.7374	Right-Hippocampus
22	POL H'2	33.3311	-21.9955	-16.6803	Right-Hippocampus
22	POL H'3	37.0414	-21.9649	-16.6391	Right-Hippocampus
22	POL H'4	40.7516	-21.9337	-16.5979	Right-Hippocampus
23	POL A'2	25.5761	-2.12375	-24.8572	Right-Amygdala
23	POL A'3	29.1126	-1.87998	-25.6765	Right-Amygdala
23	POL A'4	32.4042	-1.57282	-26.3425	Right-Amygdala
23	POL H'11	60.6779	-18.4226	-16.4639	ctx-rh-middletemporal
23	POL T'9	63.0754	-16.6891	0.770735	ctx-rh-superiortemporal
23	POL Z'12	36.7981	52.3806	-8.81399	ctx-rh-rostralmiddlefrontal
23	POL Z'13	37.8331	55.9183	-7.20927	ctx-rh-rostralmiddlefrontal
23	POL Z'14	38.6891	59.4746	-5.43098	ctx-rh-rostralmiddlefrontal
23	POL Z'2	26.7692	19.2595	-24.9086	ctx-rh-lateralorbitofrontal
23	POL Z'3	27.4705	21.4952	-23.7821	ctx-rh-lateralorbitofrontal
23	POL Z'4	28.5069	24.9278	-22.2539	ctx-rh-lateralorbitofrontal
23	POL Z'5	29.7614	28.6759	-20.3667	ctx-rh-lateralorbitofrontal
24	POL A'2	25.1277	-1.30734	-25.1968	Right-Amygdala
24	POL A'3	28.6668	-1.22718	-26.1319	Right-Amygdala
24	POL A'4	31.9903	-1.07232	-26.8769	Right-Amygdala
24	POL F'2	33.3967	-34.142	-25.6836	ctx-rh-fusiform
24	POL F'3	36.8867	-34.5336	-24.1112	ctx-rh-fusiform
24	POL F'4	39.9981	-34.7042	-22.7177	ctx-rh-fusiform
24	POL F'5	43.3367	-34.8735	-21.2647	ctx-rh-fusiform
24	POL J'12	62.0004	-44.7244	0.987682	ctx-rh-middletemporal
24	POL J'13	65.4363	-45.5287	1.37212	ctx-rh-middletemporal
24	POL T'10	65.662	-14.4837	-4.086	ctx-rh-superiortemporal
24	POL V'8	56.7574	2.9763	-4.84356	ctx-rh-superiortemporal
24	POL V'9	60.0561	1.95871	-5.10729	ctx-rh-superiortemporal
24	POL X'7	47.0521	14.4969	12.7858	ctx-rh-parsopercularis
24	POL X'8	48.7948	15.2763	16.1196	ctx-rh-parsopercularis
24	POL X'9	50.7044	16.0718	19.587	ctx-rh-parsopercularis
24	POL Z'8	41.8264	46.5299	6.66471	ctx-rh-rostralmiddlefrontal
24	POL Z'9	42.8541	49.1323	9.91353	ctx-rh-rostralmiddlefrontal
24	POL J'1	23.9566	-36.3507	-2.17454	Right-Hippocampus
24	POL J'2	27.3266	-36.9945	-1.91862	Right-Hippocampus
24	POL J'3	30.7058	-37.9594	-1.65428	Right-Hippocampus
25	POL F'5	46.5244	-44.8371	-14.6235	ctx-rh-fusiform
25	POL F'8	58.2618	-43.8206	-13.0226	ctx-rh-inferiortemporal
25	POL H'8	57.8902	-23.896	-15.9434	ctx-rh-middletemporal
25	POL H'9	61.9302	-23.8013	-16.197	ctx-rh-middletemporal
25	POL J'8	50.7249	-43.6637	1.79992	ctx-rh-bankssts
25	POL J'9	54.7627	-44.3856	1.54078	ctx-rh-bankssts
25	POL J'10	58.5343	-45.2485	1.32158	ctx-rh-bankssts
25	POL T'5	47.8569	-19.0561	-0.0873715	ctx-rh-transversetemporal
25	POL T'7	55.8948	-18.4144	0.522543	ctx-rh-superiortemporal
25	POL T'8	60.1112	-18.1551	0.807411	ctx-rh-superiortemporal
25	POL T'9	64.103	-17.7801	0.969817	ctx-rh-superiortemporal
25	POL V'6	53.2002	4.70791	-8.11298	ctx-rh-superiortemporal
25	POL X'11	40.0063	23.8865	21.0289	ctx-rh-parsopercularis
25	POL X'15	40.3582	35.7092	32.9116	ctx-rh-rostralmiddlefrontal
26	POL T'4	46.8849	-19.3057	7.65244	ctx-rh-transversetemporal
26	POL T'6	53.6739	-19.4665	8.17951	ctx-rh-transversetemporal
26	POL B'5	41.5404	35.3618	0.458204	ctx-rh-parstriangularis
26	POL X'5	45.009	6.28834	7.30673	ctx-rh-parsopercularis
26	POL X'11	42.8386	18.727	27.7646	ctx-rh-rostralmiddlefrontal
26	POL J'1	25.8927	-34.3534	-7.67265	Right-Hippocampus
26	POL J'2	28.669	-35.0904	-7.39669	Right-Hippocampus
27	POL A3	-30.3991	-5.19858	-23.4511	Left-Amygdala
27	POL F12	-59.0877	-48.7402	-2.30914	ctx-lh-middletemporal
27	POL H10	-58.9277	-16.4431	-21.1246	ctx-lh-middletemporal
27	POL H11	-62.524	-15.9947	-20.8571	ctx-lh-middletemporal
27	POL H12	-66.2244	-15.5519	-20.75	ctx-lh-middletemporal
27	POL J9	-49.3255	-39.2101	-1.18159	ctx-lh-bankssts
27	POL J10	-52.9337	-39.1079	-1.14733	ctx-lh-bankssts
27	POL W10	-60.1621	-40.0401	16.9064	ctx-lh-superiortemporal
27	POL H'10	58.3159	-15.5004	-27.0339	ctx-rh-inferiortemporal
27	POL H'11	61.9209	-15.4085	-27.4133	ctx-rh-middletemporal
27	POL V'7	55.3035	8.92278	-12.6923	ctx-rh-superiortemporal
27	POL H'1	25.6006	-15.6747	-23.3839	Right-Hippocampus
27	POL H'2	29.0841	-15.6551	-23.7409	Right-Hippocampus
27	POL H'3	32.7476	-15.64	-24.0996	Right-Hippocampus
28	POL A3	-21.0357	-7.10462	-20.4177	Left-Amygdala
28	POL A4	-23.39	-6.14602	-21.1819	Left-Amygdala
28	POL A5	-26.5113	-5.08327	-22.2502	Left-Amygdala
28	POL A6	-29.0768	-4.05513	-23.2809	Left-Amygdala
28	POL A13	-51.0703	4.50268	-31.3465	ctx-lh-superiortemporal
28	POL A14	-55.6824	6.1301	-33.0673	ctx-lh-middletemporal
28	POL F11	-38.0654	35.1103	22.2558	ctx-lh-rostralmiddlefrontal
28	POL X9	-46.6061	22.2584	17.2054	ctx-lh-rostralmiddlefrontal
28	POL Z11	-40.1842	48.2639	-9.607	ctx-lh-parstriangularis
28	POL R2	-2.06821	39.7885	-23.1908	ctx-lh-medialorbitofrontal
28	POL R3	-3.37804	40.6932	-19.9222	ctx-lh-medialorbitofrontal
29	POL A3	-28.7302	-6.6086	-29.7868	Left-Amygdala
29	POL A9	-49.2834	-5.11607	-34.3669	ctx-lh-inferiortemporal
29	POL H5	-44.5104	-19.7328	-24.2497	ctx-lh-inferiortemporal
29	POL H7	-51.7427	-20.4775	-23.9204	ctx-lh-inferiortemporal
29	POL H9	-58.8845	-21.2354	-23.679	ctx-lh-inferiortemporal
29	POL J11	-59.0363	-37.3224	-12.0549	ctx-lh-inferiortemporal
29	POL J12	-62.6598	-37.1218	-12.5899	ctx-lh-inferiortemporal
29	POL H'6	42.916	-10.9111	-27.4934	ctx-rh-inferiortemporal
29	POL H'9	53.6754	-9.67958	-26.9125	ctx-rh-inferiortemporal
29	POL H'10	57.256	-9.23138	-26.7713	ctx-rh-inferiortemporal
29	POL H'11	60.8271	-8.63221	-26.6714	ctx-rh-inferiortemporal
29	POL H'12	64.2999	-8.27533	-26.6423	ctx-rh-middletemporal
29	POL X7	-48.9191	14.9401	0.98088	ctx-lh-parsopercularis
29	POL X10	-55.0762	17.4797	10.3082	ctx-lh-parsopercularis
29	POL H1	-30.5126	-18.0217	-24.891	Left-Hippocampus
29	POL J2	-27.5294	-38.6936	-7.36044	Left-Hippocampus
29	POL H'1	24.967	-12.8206	-28.3339	Right-Hippocampus
29	POL H'2	28.4086	-12.3665	-28.082	Right-Hippocampus
29	POL H'3	32.2247	-12.0422	-27.7963	Right-Hippocampus
30	POL A3	-24.2361	-9.2662	-20.2675	Left-Amygdala
30	POL A4	-27.6015	-8.66861	-21.4099	Left-Amygdala
30	POL A5	-30.9539	-7.9749	-22.5599	Left-Amygdala
30	POL E1	-24.1805	-12.6365	-34.3847	ctx-lh-entorhinal
30	POL E2	-27.9064	-12.1101	-34.299	ctx-lh-entorhinal
30	POL E3	-31.5479	-11.6262	-34.2415	ctx-lh-fusiform
30	POL E4	-35.197	-11.1028	-34.1481	ctx-lh-fusiform
30	POL E8	-49.8644	-8.95991	-33.4238	ctx-lh-inferiortemporal
30	POL F12	-56.3294	-52.2497	-9.87547	ctx-lh-inferiortemporal
30	POL F13	-60.0752	-52.0088	-9.98429	ctx-lh-inferiortemporal
30	POL J12	-61.3048	-43.9035	-8.69494	ctx-lh-middletemporal
30	POL H1	-24.4748	-18.1822	-18.2005	Left-Hippocampus
30	POL H2	-28.05	-18.2125	-17.4855	Left-Hippocampus
30	POL H3	-31.7399	-18.2224	-16.7751	Left-Hippocampus
30	POL H4	-35.3213	-18.2336	-16.1646	Left-Hippocampus
31	AmT2_3	-28.75	3.45	-30.2	ctx-lh-temporalpole
31	HaT2_4	-38.35	-10.4	-29.9	ctx-lh-inferiortemporal
31	HmT2_2	-32.7	-26.65	-21.85	ctx-lh-parahippocampal
31	HmT2_3	-38.6	-26.2	-22.65	ctx-lh-fusiform
31	OLa_4	-43	-63.5	-10.95	ctx-lh-inferiortemporal
31	TOba_1	-35.65	-49.4	-19.8	ctx-lh-fusiform
31	TOba_2	-40.15	-51.85	-18.25	ctx-lh-fusiform
31	TOba_3	-44.8	-53.75	-15.55	ctx-lh-fusiform
31	TOba_4	-49	-55.7	-12.25	ctx-lh-inferiortemporal
31	TOba_5	-53.25	-57.2	-9.15	ctx-lh-inferiortemporal
31	TOba_6	-57.55	-58.65	-6.1	ctx-lh-inferiortemporal
32	GAd_2	47.2	-45.5	-21.1	ctx-rh-fusiform
32	GAd_3	52.15	-44.25	-19.5	ctx-rh-fusiform
32	GAd_5	61.2	-41.3	-16	ctx-rh-inferiortemporal
32	Hm2g_8	-58.65	-45.8	-12.15	ctx-lh-middletemporal
32	T1md_3	51.95	-34.25	7.55	ctx-rh-superiortemporal
32	T2md_1	52.9	-3.95	-28.4	ctx-rh-middletemporal
32	TBmd_3	46.1	-25.55	-23	ctx-rh-fusiform
33	AmT2_2	-24.05	-2.7	-27.55	Left-Amygdala
33	Col1_1	-30.35	-16.95	-29.15	ctx-lh-entorhinal
33	Col1_3	-39	-12.35	-22.85	ctx-lh-fusiform
33	T1p_1	-59.45	-36.95	10.2	ctx-lh-bankssts
33	T2p_1	-48	-53.9	-6.9	ctx-lh-inferiortemporal
33	T2p_3	-58.45	-52.5	-3	ctx-lh-middletemporal
33	TBa_1	-34.1	-3.65	-44	ctx-lh-fusiform
33	TBa_2	-39.25	-2.9	-42.6	ctx-lh-fusiform
33	TBm_2	-44.85	-24.4	-27.85	ctx-lh-inferiortemporal
33	TBm_3	-49.45	-21.2	-26.4	ctx-lh-inferiortemporal
33	TPod_2	33.35	8.25	-34.55	ctx-rh-temporalpole
33	TPod_3	39	7.5	-34.6	ctx-rh-temporalpole
33	TPog_2	-29.95	13.6	-38.15	ctx-lh-temporalpole
33	TPog_4	-39.5	14.15	-32.9	ctx-lh-temporalpole
33	TPog_5	-44.9	13.25	-30.8	ctx-lh-middletemporal
33	TPog_6	-50.3	12.75	-28.3	ctx-lh-middletemporal
33	HmT2_1	-31.3	-26.3	-10.95	Left-Hippocampus
34	HmT3_6	64.75	-22.6	-23.1	ctx-rh-middletemporal
34	HpNI_2	27.5	-32.6	-14.65	ctx-rh-parahippocampal
34	LMI1_6	64.8	-46.85	5.25	ctx-rh-bankssts
34	TBa_2	32.6	-14.2	-34.7	ctx-rh-fusiform
34	TBa_3	37.85	-13.15	-34	ctx-rh-fusiform
34	TBa_4	43.15	-12.15	-33.2	ctx-rh-fusiform
34	TBa_5	48.55	-11.15	-32.2	ctx-rh-inferiortemporal
34	HmT3_1	31.7	-22.25	-17.75	Right-Hippocampus
34	HmT3_2	36.85	-21.85	-18.55	Right-Hippocampus
34	HpNI_4	37.2	-32.15	-10.35	Right-Hippocampus
35	HaT2_6	58.55	-16.9	-19.9	ctx-rh-middletemporal
35	F2a_5	23	57.05	14	ctx-rh-rostralmiddlefrontal
35	F2p_7	37.35	23.35	51.6	ctx-rh-caudalmiddlefrontal
35	F3m_2	37.9	30	4.2	ctx-rh-parstriangularis
35	F3m_5	53.15	35.8	7.8	ctx-rh-parstriangularis
35	FPol_3	43.5	53.45	7.85	ctx-rh-rostralmiddlefrontal
35	HaT2_1	28.65	-12.55	-26.5	Right-Hippocampus
35	HaT2_2	33.6	-13.15	-25.3	Right-Hippocampus
35	F3a_4	22.05	51.6	-13	ctx-rh-lateralorbitofrontal
35	F3m_1	32.9	27.65	3.2	ctx-rh-lateralorbitofrontal
36	HaT1_3	-31.1	-9.55	-23	Left-Amygdala
36	HaT1_7	-53.5	-14.55	-9.75	ctx-lh-superiortemporal
36	HaT1_8	-59.4	-15.15	-6.5	ctx-lh-superiortemporal
36	TBa_3	-40.65	-13.1	-27.45	ctx-lh-fusiform
36	TBm_2	-44.1	-19.15	-29.25	ctx-lh-inferiortemporal
36	TBm_3	-49.05	-17.65	-25.65	ctx-lh-inferiortemporal
36	TBp_5	-49.1	-48.05	-10.65	ctx-lh-inferiortemporal
36	TBp_8	-61.65	-52.1	-1.5	ctx-lh-middletemporal
36	InsF_2	-41.95	19.5	8.65	ctx-lh-parsopercularis
36	HmT2_2	-26.3	-32.55	-11.7	Left-Hippocampus
36	InaF_1	-35.6	21.3	-10.35	ctx-lh-lateralorbitofrontal
36	InaF_2	-40.65	23.75	-9.95	ctx-lh-lateralorbitofrontal
37	AmT2_3	-27.25	-3.5	-27.3	Left-Amygdala
37	T2Bg_3	-34.85	-7.4	-38.15	ctx-lh-inferiortemporal
37	T2Bg_4	-39.65	-6.75	-35.95	ctx-lh-fusiform
37	T2Bg_6	-49.55	-5.4	-32.85	ctx-lh-middletemporal
37	T2Bg_7	-54.85	-5.2	-31.45	ctx-lh-middletemporal
37	T2mg_2	-38.55	-24.6	-26.4	ctx-lh-fusiform
37	T2mg_3	-43.8	-23.65	-24.4	ctx-lh-fusiform
37	T2mg_4	-48.6	-22.8	-22.7	ctx-lh-inferiortemporal
37	T2mg_6	-58.3	-20.45	-19.8	ctx-lh-middletemporal
37	T2pg_2	-37.55	-30.5	-18	ctx-lh-fusiform
37	T2pg_7	-60.9	-39.85	-14.7	ctx-lh-inferiortemporal
37	TPod_4	42.7	-0.2	-43.5	ctx-rh-inferiortemporal
37	HaT3_2	-31.6	-12.7	-22.7	Left-Hippocampus
38	AmT2_7	56.85	-7.9	-22.1	ctx-rh-middletemporal
38	HmT1_8	65.65	-20.25	4.75	ctx-rh-superiortemporal
38	TBa_7	60.5	-2.85	-25.25	ctx-rh-middletemporal
38	TBm_2	48.45	-20.4	-21.1	ctx-rh-inferiortemporal
38	TBm_5	64.9	-20.6	-19.95	ctx-rh-middletemporal
38	TBmp_8	66.4	-35.25	-10.45	ctx-rh-middletemporal
38	HaT1_2	31	-14.15	-16.9	Right-Hippocampus
38	HmT1_2	37.05	-22.35	-11.9	Right-Hippocampus
39	AmT2_2	30.45	-5.5	-27.2	Right-Amygdala
39	AmT2_8	60.2	-3.9	-25.7	ctx-rh-middletemporal
39	T1a_2	60.85	3.25	-8.25	ctx-rh-superiortemporal
39	TBa_5	47.25	0.45	-35.35	ctx-rh-inferiortemporal
39	TBa_7	57.25	1.65	-33.1	ctx-rh-middletemporal
39	TBm_2	46.5	-23.15	-22.9	ctx-rh-fusiform
39	TBm_3	51.45	-22.2	-21.85	ctx-rh-inferiortemporal
39	TBp_2	40.95	-35.95	-20.5	ctx-rh-fusiform
39	TBp_8	69.75	-37.55	-6.45	ctx-rh-middletemporal
39	HaT2_1	30.6	-15.95	-22.45	Right-Hippocampus
39	HaT2_2	35.05	-15.25	-21.9	Right-Hippocampus
39	HmT2_1	28.4	-20.85	-18.85	Right-Hippocampus
39	HmT2_2	32.85	-22.2	-17.9	Right-Hippocampus
40	AmT2_2	-23.85	-5.85	-21.95	Left-Amygdala
40	AmT2_3	-29	-6.3	-21.35	Left-Amygdala
40	AmT2_8	-55.35	-7.3	-21.8	ctx-lh-middletemporal
40	InT1_5	-62.4	-17.2	2.6	ctx-lh-superiortemporal
40	TBa_2	-29.6	1.55	-38.85	ctx-lh-temporalpole
40	TBa_5	-47.3	0.85	-35.25	ctx-lh-inferiortemporal
40	TBm_7	-55.3	-9.15	-22.2	ctx-lh-middletemporal
40	TBp_2	-38.35	-40	-16.5	ctx-lh-fusiform
40	TBp_7	-59.65	-46.35	-1.55	ctx-lh-middletemporal
40	TBp_8	-64.3	-47.8	1.45	ctx-lh-middletemporal
40	HaT2_2	-29.65	-16.9	-21.5	Left-Hippocampus
40	HaT2_3	-34.4	-17.75	-20.15	Left-Hippocampus
41	AmT2_3	30.45	-5.5	-25.3	Right-Amygdala
41	T2p_5	63.15	-38	-8.4	ctx-rh-middletemporal
41	TBm_1	57.8	-24.45	-20.4	ctx-rh-inferiortemporal
41	TPol_3	33	5.35	-40.7	ctx-rh-temporalpole
41	TPol_4	37.25	5.1	-40.3	ctx-rh-temporalpole
42	Am2d_3	30.95	-4.15	-26.05	Right-Amygdala
42	HmT1_6	-54.45	-22.35	-2.1	ctx-lh-superiortemporal
42	HmT1_7	-59.25	-22.1	-0.2	ctx-lh-superiortemporal
42	TBm_2	-54.7	-22.1	-29.45	ctx-lh-inferiortemporal
42	Ha1d_1	23.05	-10.15	-24.25	Right-Hippocampus
42	Ha1d_2	27.3	-9.9	-22.7	Right-Hippocampus
43	Am2d_2	25.6	-1.25	-20.55	Right-Amygdala
43	Am2d_3	32.3	0.25	-21.05	Right-Amygdala
43	Am2g_2	-28.85	-4.6	-20.6	Left-Amygdala
43	Ha2d_6	55.5	-14.6	-12.5	ctx-rh-middletemporal
43	TBad_5	54.85	-5.9	-28.75	ctx-rh-inferiortemporal
43	TBag_1	-28.35	-16.6	-31.2	ctx-lh-entorhinal
43	TBpd_2	37.55	-38.45	-11.65	ctx-rh-fusiform
43	Ha2d_1	26.25	-11.65	-20.6	Right-Hippocampus
43	Ha2g_1	-26.05	-15.2	-19.15	Left-Hippocampus
43	Ha2g_2	-31.3	-15.05	-18.4	Left-Hippocampus
44	AmT2_1	-21.65	-3.8	-25.85	Left-Amygdala
44	AmT2_2	-26.5	-3.1	-26.1	Left-Amygdala
44	TBm_2	-44.2	-13.15	-40.55	ctx-lh-inferiortemporal
44	TBm_3	-49.4	-14.5	-39.5	ctx-lh-inferiortemporal
44	HaT2_2	-27.75	-13.45	-20.35	Left-Hippocampus
44	HaT2_3	-32.55	-13.75	-19.9	Left-Hippocampus
45	HLe2_7	59.25	-25.3	-15.15	ctx-rh-middletemporal
45	HLe2_8	64.6	-25.1	-14.95	ctx-rh-middletemporal
45	Ha2d_6	54.4	-12.35	-23.95	ctx-rh-middletemporal
45	Ha2d_7	60.6	-12.45	-25	ctx-rh-middletemporal
45	Ha2g_5	-43.55	-5.7	-15.4	ctx-lh-superiortemporal
45	Hm2g_6	-60.45	-19.1	-18.65	ctx-lh-middletemporal
45	TPod_2	32.75	1.2	-31.15	ctx-rh-entorhinal
45	TPod_7	55.9	7.85	-18.55	ctx-rh-superiortemporal
45	Ha2d_3	35.05	-12.55	-19.2	Right-Hippocampus
46	AmT2_1	23.4	-2.9	-23.65	Right-Amygdala
46	AmT2_2	27.95	-2.85	-23.55	Right-Amygdala
46	AmT2_3	34.15	-2.75	-23.5	Right-Amygdala
46	HaT1_10	64.45	-11.7	-1.4	ctx-rh-superiortemporal
46	HaT1_7	51	-13	-8.55	ctx-rh-superiortemporal
46	HaT1_8	55.75	-12.5	-6.05	ctx-rh-superiortemporal
46	TBa_3	38.6	-3.4	-45.9	ctx-rh-inferiortemporal
46	TBa_4	43.05	-3.4	-45.95	ctx-rh-inferiortemporal
46	HaT1_2	27.45	-13.45	-20.35	Right-Hippocampus
46	HaT1_3	32.55	-13.75	-18.35	Right-Hippocampus
46	HmT2_2	34.5	-21.3	-17.95	Right-Hippocampus
46	HmT2_3	39.25	-21.65	-16.5	Right-Hippocampus
47	AmT2_4	33.9	-5.75	-23.5	Right-Amygdala
47	HaT1_6	53.45	-6.95	-7.95	ctx-rh-superiortemporal
47	HmT2_7	59.25	-15.55	-19.65	ctx-rh-middletemporal
47	HmT2_8	65.35	-15.4	-19.05	ctx-rh-middletemporal
47	T1p_1	49.6	-24.6	-2.4	ctx-rh-superiortemporal
47	T1p_2	54.15	-24.3	0.6	ctx-rh-superiortemporal
47	TBa_6	50.55	-4.4	-32.8	ctx-rh-inferiortemporal
47	TBp_2	44.65	-30.05	-17.85	ctx-rh-fusiform
47	TBp_6	63.55	-29.95	-10.05	ctx-rh-middletemporal
48	HmT2_8	61.25	-19.1	-17.25	ctx-rh-middletemporal
48	TBa_3	39.5	1.35	-40	ctx-rh-inferiortemporal
48	TBa_4	44.65	1.7	-38	ctx-rh-middletemporal
48	TBm_7	64.9	-12.6	-16.7	ctx-rh-middletemporal
48	TBp_3	42.55	-36.25	-19.5	ctx-rh-fusiform
48	HmT2_2	31	-16.65	-21.8	Right-Hippocampus
48	HmT2_3	36.15	-17.05	-21.6	Right-Hippocampus
49	AmT2_3	33.15	-2.65	-27	Right-Amygdala
49	HpT2_8	65.3	-27.35	-14.15	ctx-rh-middletemporal
49	TBa_2	34.05	-2.65	-43.95	ctx-rh-entorhinal
49	TBa_3	39.55	-2.5	-43.8	ctx-rh-fusiform
49	TBa_4	45	-2.85	-43.35	ctx-rh-fusiform
49	TBm_1	30.4	-32.1	-20.75	ctx-rh-parahippocampal
49	TBm_2	35.6	-29.5	-22.25	ctx-rh-parahippocampal
49	TBm_4	45.4	-25	-25.55	ctx-rh-fusiform
49	TBm_5	50.55	-22.45	-27.05	ctx-rh-inferiortemporal
49	TBm_6	55.7	-19.9	-28.35	ctx-rh-inferiortemporal
49	TBm_7	60.85	-17.9	-29.55	ctx-rh-middletemporal
49	TBp_4	46.4	-49.9	-7.45	ctx-rh-inferiortemporal
49	TBp_7	62.75	-47.9	-1.95	ctx-rh-middletemporal
49	HaT2_1	23	-12.8	-26.05	Right-Hippocampus
49	HaT2_2	28.1	-12.85	-25	Right-Hippocampus
49	HaT2_3	34.9	-13.55	-24.5	Right-Hippocampus
49	HpT2_2	31.1	-26.85	-12.65	Right-Hippocampus
